# Optimization of functional genetics tools for a model tetraploid Capsella bursa-pastoris, with focus on homoeolog-aware gene editing

**DOI:** 10.1101/2025.06.02.657020

**Authors:** D.O. Omelchenko, A.M. Barkovskaya, L.V. Omelchenko, A.V. Klepikova, A.A. Penin, M.D. Logacheva

**Affiliations:** Laboratory of Plant Genomics, Vavilov Institute of General Genetics, Russian Academy of Sciences, Moscow, Russia; Center for Molecular and Cellular Biology, Skolkovo Institute of Science and Technology, Moscow, Russia

**Keywords:** floral dip, CRISPR/Cas, *CO*, *SVP*, gRNA database

## Abstract

*Capsella bursa-pastoris* is a recent allotetraploid and a promising model for studying early consequences of polyploidy. One of the intriguing questions in polyploid research is how new functions arise from initially identical or nearly identical homoeologous genes. Functional genetics tools, including genetic editing, can help to understand this process, but they have not been developed for *C. bursa-pastoris* yet. We present here the results of our study aimed at filling this gap. In particular, we compared the efficiency of floral dip transformation in six accessions of *C. bursa-pastoris* representing distant populations. The Asian clade accession PGL0025 had the highest efficiency of transformation (∼1.1%). Comparison of *Agrobacterium tumefaciens* strains EHA105 and GV3101 (pMP90) showed that the latter is more effective. Also, we created a genome-wide gRNA database for all pairs of homoeologs of the PGL0001 accession of *C. bursa-pastoris* and integrated it into publicly available genome browser: https://t2e.online/igv_capsella_bursa-pastoris/. We assessed the possibility of differential editing for two pairs of homoeologous genes with high sequence similarity (>90%) both *in vitro* and *in silico*. Despite the test results that indicated off-target activity, we have succeeded in obtaining lines of plants with homozygous frameshift mutations in each of the homoeologs separately *in vivo*. We expect that these findings and resources will promote the use of *C. bursa-pastoris* as a model in functional genetics experiments, in particular, the studies of the fate of duplicated gene after polyploidization event.
