## Additional file 2 for "Optimization of functional genetics tools for a model tetraploid Capsella bursa-pastoris, with focus on homoeolog-aware gene editing"

### Sheet: Table S1
Table S1. Characteristics of primers for amplification of fragments of the homoeologs of CO and SVP genes. The IDs’ prefixes are presented in the format ‘gene_subgenome’.
Primer ID	Primer sequence 5`-3`	Amplicon ID	Length, b.p.	Coordinate of the primer in the genome of C. bursa-pastoris
SVP_O_check_F	ACGATCTTAGTCGACTTGGTTTCA	SVP_O	931	chromosome O6,
				763 039 – 763 062
SVP_O_check_R	TGGCTTCCACATATCATCCCA			chromosome O6,
				763 969 – 763 949
SVP_R_check_F	AGTCGTCCTCTCCTCGACTT	SVP_R	924	chromosome R6,
				659 511 – 659 530
SVP_R_check_R	TGGCTTCCAAATATCATCCCACA			chromosome R6,
				660 434 – 660 412
CO_O_check_F	AGCAACTTGTGAACGGGTCT	CO_O	855	chromosome O2,
				5 454 307 – 5 454 288
CO_O_check_R	GTGGTACACCACAGTCTTGCT			chromosome O2,
				5 453 453 – 5 453 473
CO_R_check_F	AGAGCCACCAACTCCGTGCC	CO_R	740	chromosome R2,
				5 413 616 – 5 413 597
CO_R_check_R	GTGGTACACCACAGTCCTGTTCT			chromosome R2,
				5 412 877 – 5 412 899

### Sheet: Table S2
Table S2. Selected sgRNA summary characteristics.
spacer ID	spacer sequence 5`-3`	pam	chr	start	end	strand	cut_site	score_deepspcas9	score_deephf	score_cfd	score_mit	score_composite	score_cfd_targets	cds_target_genes*	n0	n0_c	n0_p	n1	n1_c	n1_p	n2	n2_c	n2_p	n3	n3_c	n3_p
CO_O4	ACACGGTGCAGACGTTTGAC	CGG	O2	5453984	5454003	+	5454001	0.54	0.44	0.87	1	44	1;0.07;0.02;0.02;0.02	O2.g01291000.AT5G15840_B; NA; NA; NA; O7_R7.g00907500.AT4G15870_B	1	1	0	0	0	0	0	0	0	4	1	0
CO_R1	GCTTCCCGCCATAAACGTGT	TGG	R2	5413324	5413343	-	5413326	0.49	0.51	0.86	1	52	1;0.09;0.08	R2.g01291000.AT5G15840_B; O8.g00654750.AT4G29090_B; NA	1	1	0	0	0	0	0	0	0	2	1	0
SVP_O1	CAGGAAGATCGATAACGCTA	CGG	O6	763438	763457	+	763455	0.73	0.7	0.53	1	53.5	1;0.25;0.21;0.21;0.1;0.1	O6.g00145000.AT2G22540_O; R6.g00145000.AT2G22540_O; R3.g02761000.AT2G17890_O; O3.g02761000.AT2G17890_O; R4.g00409000.AT5G05010_B; O4.g00409000.AT5G05010_B	1	1	0	1	1	0	0	0	0	4	4	2
SVP_R1	CAGGAAGATCGATAACGCGA	CGG	R6	659908	659927	+	659925	0.7	0.71	0.43	1	58	1;0.67;0.34;0.34	R6.g00145000.AT2G22540_O; O6.g00145000.AT2G22540_O; R3.g02761000.AT2G17890_O; O3.g02761000.AT2G17890_O	1	1	0	1	1	0	0	0	0	2	2	2
Names are presented in the format “gene_subgenome#”, where # is the spacer ID number. Number of found alignments of the spacer sequence to the PGL0001 genome are presented in columns n#, n#_c, and n#_p. Where # - number of mismatches between spacer and target sequence in genome, suffix “_c” - target is in coding region of a gene, suffix “_p” - target is in promoter region of a gene.

### Sheet: Table S3
Table S3. Floral dip transformation efficiency of six accessions using GV3101 (pMP90) strain.
C. bursa-pastoris accession	tagRFP+ seed count	Total seed count	Transformation efficiency	Number of plants per pot
PGL0025	19	1749	0.0108634	1
PGL0025	35	3272	0.0106968	1
PGL0002	7	4045	0.00173053	5
PGL0002	10	4046	0.00247158	4
PGL0002	12	4557	0.00263331	6
PGL0066	3	4871	0.00061589	6
PGL0066	8	4903	0.00163165	5
PGL0016	4	5283	0.000757146	1
PGL0066	14	5503	0.00254407	4
PGL0001	2	5715	0.000349956	4
PGL0020	4	5785	0.000691443	5
PGL0016	5	5788	0.000863856	4
PGL0001	1	5919	0.000168947	5
PGL0001	1	6127	0.000163212	5
PGL0020	2	6207	0.000322217	6
PGL0020	0	6267	0	4
PGL0016	4	6369	0.000628042	3

### Sheet: Table S4
Table S4. Comparison of the floral dip transformation efficiency between GV3101 and EHA105 strain for the PGL0025 accession.
Strain	tagRFP+ seed count	Total seed count	Transformation efficiency	Pot
GV3101	1	704	0.00142045	1
GV3101	6	1454	0.00412655	1
GV3101	1	1795	0.000557103	2
GV3101	1	1600	0.000625	2
GV3101	0	996	0	3
GV3101	5	972	0.00514403	3
EHA105	1	697	0.00143472	4
EHA105	2	845	0.00236686	4
EHA105	0	699	0	5
EHA105	0	737	0	5
EHA105	0	541	0	6
EHA105	0	450	0	6
